# E2F transcription factors promote tumorigenicity in pancreatic ductal adenocarcinoma

**DOI:** 10.1101/2023.11.10.566445

**Authors:** Ludivine Bertonnier-Brouty, Jonas Andersson, Tuomas Kaprio, Jaana Hagström, Sara Bsharat, Olof Asplund, Gad Hatem, Caj Haglund, Hanna Seppänen, Rashmi B Prasad, Isabella Artner

## Abstract

Pancreatic ductal adenocarcinoma (PDAC) is one of the most lethal cancers with limited treatment options, illustrating an urgent need to identify new drugable targets in PDACs. Using the similarities between tumor development and normal embryonic development, which is accompanied by rapid cell expansion, we identified embryonic signalling pathways that were reinitiated during tumor formation and expansion. Here, we report that the transcription factors E2F1 and E2F8 are potential key regulators in PDAC. E2F1 and E2F8 RNA expression is mainly localized in proliferating cells in the developing pancreas and in malignant ductal cells in PDAC. Silencing of E2F1 and E2F8 in PANC-1 pancreatic tumor cells inhibited cell proliferation and impaired cell spreading and migration. Moreover, loss of E2F1 also affected cell viability and apoptosis with E2F expression in PDAC tissues correlating with expression of apoptosis and mitosis pathway genes, suggesting that E2F factors promote cell cycle regulation and tumorigenesis in PDAC cells. In conclusion, our findings show that E2F1 and E2F8 transcription factors regulate cell proliferation, survival, and migration during pancreatic carcinogenesis.
