## Supplemental Table 1 for "E2F transcription factors promote tumorigenicity in pancreatic ductal adenocarcinoma"

### Sheet: Sheet1
Primers	Forward	Reverse
E2F1	GGACCTGGAAACTGACCATCAG	CAGTGAGGTCTCATAGCGTGAC
E2F8	AAGTACGCCGAGCAGATTATG	ATGTCTGGGTGTCCATTTGGG
ATAD2	CACCGTTGTGAAACCACTCCTG	GCCAAGTCACTTTCTAGCAGAGG
CHEK1	GTGTCAGAGTCTCCCAGTGGAT	GTTCTGGCTGAGAACTGGAGTAC
DTL	CCAGCCTTAGTCCAGATGACCA	GAGAATGACCCAGGAGCACAGT
FANCD2	TTCCAGGATGCCTTCGTAGTGG	GCAGGAGGTTTATGGCAATCCC
MCM3	CGAGACCTAGAAAATGGCAGCC	GCAGTGCAAAGCACATACCGCA
MCM4	CTTGCTTCAGCCTTGGCTCCAA	GTCGCCACACAGCAAGATGTTG
MCM5	GACTTACTCGCCGAGGAGACAT	TGCTGCCTTTCCCAGACGTGTA
MCM6	GACAACAGGAGAAGGGACCTCT	GGACGCTTTACCACTGGTGTAG
MCM7	GCCAAGTCTCAGCTCCTGTCAT	CCTCTAAGGTCAGTTCTCCACTC
RPS20	AGGACCAGTTCGAATGCCTACC	CTCATCTGGAAACGATCCCACG
TK1	AGCAGCTTCTGCACACATGACC	CTCGCAGAACTCCACGATGTCA
PRKDC	GCGCCATATCTGTCATCTGCTG	TTATAGCGGCGCTTCAGGTCGA
BLM	GGTGATAAGACTGACTCAGAAGC	AACGTGCCAAGAGCTTCCTCTC
CDK1	GGAAACCAGGAAGCCTAGCATC	GGATGATTCAGTGCCATTTTGCC
EXO1	TCGGATCTCCTAGCTTTTGGCTG	AGCTGTCTGCACATTCCTAGCC
KIF23	GTAGCAAGACCTGTAGACAAGGC	TTCGCATGACGGCAAAGGTGGA
NDC80	CTGACACAAAGTTTGAAGAAGAGG	TAAGGCTGCCACAATGTGAGGC
PCNA	CAAGTAATGTCGATAAAGAGGAGG	GTGTCACCGTTGAAGAGAGTGG
POLD3	TGAGCCTGAACCTCCTTCTGTC	CTGTGCAGGATTCACTCTCGTAG
RFC4	GGCAGCTTTAAGACGTACCATGG	TCTGACAGAGGCTTGAAGCGGA
SPC25	ATTTGGCAGCTGTCCTCCAGTC	GGACTTTGTGAACTCGGCTTCC
TUBA1B	GAGGAGATGACTCCTTCAACACC	TGATGAGCTGCTCAGGGTGGAA
UBE2T	AGCTGCTCATGTCAGAACCCAAC	GTCTGGCATTCTTGAGGAAGGC
GAPDH	TGGTATCGTGGAAGGACTCATGAC	TGCCAGTGAGCTTCCCGTTCAGC
S18	AGCTTGTTGTCCAGACCATT	TGAGGAAAGCAGACATTGAC
TBP	GAACATCATGGATCAGAACAACA	ATAGGGATTCCGGGAGTCAT
