## Supplemental Table 2 for "E2F transcription factors promote tumorigenicity in pancreatic ductal adenocarcinoma"

### Sheet: Sheet1
Differential expression analysis
Genes	ENS	logFC	t	p.value	Adjusted p.value	B
E2F1	ENSG00000101412	0.85831651	3.93789318	9.9486E-05	0.00026486	-0.2993492
E2F2	ENSG00000007968	1.8818496	6.02354913	4.3772E-09	2.084E-08	9.3792996
E2F3	ENSG00000112242	0.2702151	1.7091281	0.08832723	0.13135077	-6.4383061
E2F4	ENSG00000205250	-0.2278701	-3.1910783	0.00154768	0.0033762	-2.8695915
E2F5	ENSG00000133740	-0.2681852	-2.6549579	0.00829984	0.01576271	-4.4007756
E2F6	ENSG00000169016	0.14349797	2.17673092	0.03017881	0.05046053	-5.5384003
E2F7	ENSG00000165891	0.18917849	0.69988324	0.48447225	0.56466321	-7.6498176
E2F8	ENSG00000129173	1.94399587	6.70518809	8.2426E-11	4.7386E-10	13.2656896
