## Supplemental Table 3 for "E2F transcription factors promote tumorigenicity in pancreatic ductal adenocarcinoma"

### Sheet: Sheet1
	E2F1				E2F8
	low	moderate	high	p-value	low	moderate	high	p-value
	25 + 36	79	14		15 + 7	77	55
Age
<65	18 (29.5)	21 (26.6)	4 (27.9)	0.93	5 (22.7)	24 (31.2)	14 (25.5)	0.69
≥65	43 (70.5)	58 (73.4)	10 (71.4)		17 (77.3)	53 (68.8)	41 (74.5)
Sex
Female	28 (54.1)	37 (46.8)	4 (28.6)	0.46	10 (45.5)	33 (42.9)	26 (47.3)	0.88
Male	33 (54.1)	42 (53.2)	10 (71.4)		12 (54.5)	44 (57.1)	29 (52.7)
Stage (WHO)
IA	4 (6.5)	6 (7.6)	0 (0)	0.64	0 (0)	7 (9.1)	3 (5.4)	0.52
IB	4 (6.6)	12 (15.2)	1 (7.1)		1 (4.5)	10 (13.0)	6 (10.9)
IIA	7 (11.5)	10 (12.7)	3 (21.4)		4 (18.2)	8 (10.4)	8 (14.5)
IIB	45 (73.8)	50 (63.3)	9 (64.3)		17 (77.3)	3 (63.6)	38 (69.1)
III	1 (1.6)	1 (1.3)	1(7.1)		0 (0)	3 (100)	0 (0)
pT
1	5 (8.2)	6 (7.6)	0 (0)	0.67	1 (4.5)	7 (9.1)	3 (5.5)	0.17
2	14 (23.0)	21 (26.6)	5 (35.7)		2 (9.1)	23 (29.9)	15 (27.3)
3	41 (67.2)	51 (64.6)	8 (57.1)		19 (86.4)	44 (57.1)	37 (67.3)
4	1 (1.6)	1 (1.3)	1(7.1)		0 (0)	3 (3.9)	0 (0)
pN
negative	16 (26.2)	28 (35.4)	4 (28.6)	0.50	5 (22.7)	26 (33.8)	17 (30.9)	0.61
positive	45 (73.8)	51 (64.6)	19 (71.4)		17 (77.3)	51 (66.2)	38 (69.1)
Grade (WHO)
1	6 (9.8)	11 (13.9)	1 (7.7)	0.53	4 (18.2)	5 (6.5)	9 (16.7)	0.25
2	45 (73.8)	54 (68.4)	11 (84.6)		14 (63.6)	57 (74.0)	39 (72.2)
3	10 (16.4)	14 (17.7)	1 (7.7)		4 (18.2)	15 (19.5)	6 (11.1)
LNR
<20%	47 (77.0)	60 (79.6)	11 (78.6)	0.99	17 (77.3)	59 (77.6)	42 (76.4)	0.96
>20%	14 (23.0)	18 (23.1)	3 (21.4)		5 (22.7)	17 (22.4)	13 (23.6)
Perineural invasion
No	10 (19.2)	15 (22.1)	6 (54.5)	0.18	5 (25.0)	15 (23.4)	10 (21.3)	0.91
Yes	42 (80.8)	53 (77.9)	5 (45.5)		15 (75.0)	49 (76.6)	37 (78.7)
Perivascular invasion
No	32 (64.0)	44 (67.7)	7 (63.6)	0.91	14 (70.0)	40 (63.5)	29 (67.4)	0.85
Yes	18 (36.0)	21 (32.3)	4 (36.4)		6 (30.0)	23 (36.5)	14 (32.6)
