## Supplemental Table 9 for "E2F transcription factors promote tumorigenicity in pancreatic ductal adenocarcinoma"

### Sheet: Sheet1
Genes found in ChiP-seq dataset and co-expressed with E2F1 in PDAC organized by pathways and classified by significance
Cell Cycle	Cellular responses to stimuli	Chromatin organization	developmental biology	disease	DNA repair	DNA replication	Gene expression (transcription)	immune system	metabolism	Metabolism of proteins	Metabolism of RNA	organelle biogenesis and maintenance	Programmed Cell Death	protein localization	signal transduction	transport of small molecules
CDKN2D	CDKN2D	RBBP4	TUBA1B	TUBA1B	UBE2T	PCNA	PCNA	TUBA1B	NUP155	UBE2T	SRSF1	CEP152	HMGB2	PXMP2	CENPK	PSMC3
PCNA	TUBA1B	ASH2L	PSMC3	RANBP1	PCNA	POLD3	SRSF1	KIF15	PSMC3	PCNA	CSTF3	CDK1	PSMC3	CHCHD2	TUBA1B	EIF2S2
CENPK	NUP155	EZH2	RNPS1	RAD54L	POLD3	MCM3	FANCD2	KIF23	RPS20	TUBA1B	SRSF2	CEP57	TFDP1	CHCHD3	NDC80	DERL2
TUBA1B	SKP2	YEATS4	MAGOHB	RFC4	FANCD2	RFC4	CSTF3	BOLA2B	COX8A	SPC25	SLBP	HAUS2	CLSPN	TOMM5	SPC25	PSMA1
NDC80	PSMC3	SUZ12	RPS20	EXO1	RFC4	MCM2	CDK1	RACGAP1	TMEM126B	GBA	HNRNPA1	RAB8A	CYCS	UBE2D3	VPS29	PSMD7
POLD3	TFDP1	TADA1	MYO9B	BLM	EXO1	GMNN	RFC4	NUP155	RPS13	CDK1	CSTF2T	PLK1	HMGB1	BAG6	CDK1	UBA52
SPC25	RPS20	CDK4	RPS13	HNRNPA1	BLM	RFC3	EXO1	KIF2C	RPS29	BLM	NUP155	HAUS8	PSMA1	HSPD1	ZWINT	PSMC4
CEP152	CDC23	EED	RPS29	RFC3	TIPIN	RFC1	SRSF2	PSMC3	CYCS	CDC25A	SNRPB	PCNT	LMNB1	HSCB	BUB1B	RPN1
RAD54L	RBBP4	HAT1	CSNK2B	NUP155	RFC3	SKP2	SLBP	TCP1	NUP85	CBX5	NOP58	CDK5RAP2	YWHAE	SGTA	ARHGEF39	EIF2S3
MZT2B	BRCA1	SMARCC1	RPS16	SNRPB	RFC1	PSMC3	BLM	HMGB1	RPS16	NUP155	PSMC3	CHCHD3	CDC37	UBA52	HNRNPA1	PSMD8
MCM3	COX8A	SUV39H2	ARPC5	SKP2	DTL	GINS3	CBX5	P4HB	GLO1	MRPL51	RNPS1	CEP89	YWHAQ	COQ2	CENPN	PSMA5
CDK1	MRPL18	ELP6	RPS11	PSMC3	RIF1	MCM4	CSTF2T	KIF11	NUP133	RAB8A	MAGOHB	HAUS5	CHMP4B	TIMM10	RACGAP1	PSMB2
NCAPG	ANAPC11	PBRM1	RAC1	TFDP1	PRKDC	CDC7	RFC3	NUP85	SLC16A1	DTL	RPS20	CKAP5	PSMD7	HACL1	ITGB3BP	UBC
GORASP2	EZH2	ACTL6A	PSMA1	RPS20	PARP2	CDC6	NUP155	PPIA	RPS11	AURKB	ZBTB8OS	HAUS4	KPNB1	PAF1	KIF2C	DPH6
RFC4	MYC	RPS2	LHX2	RMI2	FANCL	MCM6	SNRPB	UBE2C	PSMA1	NOP58	KRR1	CEP78	UBA52	UBC	AURKB	DERL1
WEE1	UBE2S	SUV39H1	STK4	CDC23	RMI2	CDC23	AURKB	LRRC14	COX5A	SKP2	LSM4	NEK2	PSMC4	DPY19L4	PSMC3	PSMF1
OIP5	RPS13	HDAC2	RPS3	RFC2	CLSPN	RFC2	SKP2	HNRNPF	RPS3	PSMC3	ALYREF	TUBG1	CASP3	SERP1	INCENP	PSMB9
MZT2A	DDX11	DR1	KIF4A	RBBP4	FANCA	GINS1	PSMC3	KIF2A	EEF1E1	INCENP	DHX15	YWHAE	RPN1	EMD	SPC24	UBB
EXO1	RPS29	SAP30	MYH9	BRCA1	RFC2	FEN1	RNPS1	DCTN5	NUP210	PRKDC	MYC	IQCB1	CASP7	HSPA9	TFDP1	PEX3
BLM	CYCS	PHF20	HSPA8	TOPBP1	BRCA1	ANAPC11	MAGOHB	NUP133	NDUFS1	RPS20	RPS13	PLK4	PSMD8	TIMM23	DSN1	PSMA6
KIF23	CSNK2B	NSL1	PSMD7	XRCC2	HMGN2	PRIM1	CDC7	KIF22	NUP107	CLSPN	RPS29	SFI1	PSMA5	CHCHD4	RBBP4	PSMD3
CEP57	P4HB	PRMT6	UBA52	FEN1	TOPBP1	CDT1	TFDP1	HNRNPDL	NUP62	BRCA1	SNRPC	CEP135	DIABLO	UBB	KNTC1	PSMA3
MCM2	EIF2S2	TAF12	PSMC4	ANAPC11	XRCC2	POLE	RMI2	NFKBIB	NUP37	COPS3	CHERP	HAUS3	TP53	TIMM44	PLK1	PSMD11
ZWINT	EXOSC9	MSL2	RPS15	PRIM1	COPS3	UBE2S	RFC2	PSMA1	NUP153	TCP1	HNRNPH1	CNTRL	PSMB2	PEX3	NUF2	PSMD2
BUB1B	NUP85	PRMT7	RPN1	EZH2	FEN1	RFC5	RBBP4	LMNB1	ELP6	MRPL18	POP7	CEP76	HSP90AA1	SLC25A17	IQGAP3	PSME2
CDC25A	RPS16	ELP4	SHC1	UBE2S	DCLRE1B	GINS2	BRCA1	UBE2D3	PSMD7	L3MBTL2	EXOSC9	SCLT1	UBC	ACO2	ASH2L
NCAPH2	UBE2C	ELP5	RPL4	RFC5	CHEK1	POLD1	ASH2L	HNRNPA2B1	UBA52	WARS2	TRA2B	TUBB4B	YWHAZ		PRC1
TK1	ATM	SMARCA4	PAK1	RPS13	DCLRE1C	MCM10	TOPBP1	TIFA	PSMC4	BIRC5	NUP85	HSP90AA1	PSMF1		LEMD3
CENPN	SUZ12	TAF15	RPL23A	RCC1	RAD23A	PRIM2	COX8A	NUP210	NDUFS3	RAD23A	SRSF10	CEP63	APPL1		ESYT1
HAUS2	HSPA14	ACTB	RPLP0	RAD51AP1	TIMELESS	POLE4	L3MBTL2	KIF4A	RPS15	MYC	U2SURP	HSPA9	PSMB9		DEPDC1B
GMNN	DCTN5	SMARCC2	FAU	RPS29	POLE	POLE2	ALYREF	IKBIP	RPN1	UBE2S	SRSF11	SSNA1	OPA1		TPM3
RFC3	NUP133	KDM1A	CFL1	NPM1	RFC5	MCM5	CHEK1	NUP107	SCO2	RPS13	HNRNPA3	IMMT	UBB		DIAPH3
CDCA5	RPS11		RPS2	RHNO1	RAD51AP1	UBE2C	BIRC5	AIP	RPL4	RAD18	SRSF4	CEP41	PSMA6		MYO9B
ITGB3BP	RPA2		RPSA	RAD51C	RAD18	MCM7	EZH2	NUP62	COX14	RPS29	SNRPA	TUBB	PSMD3		CENPO
NUP155	CDK4		ARPC1A	NUP85	POLD1	MCM8	MYC	NUP37	RPL23A	NPM1	RPS16	TCTN2	PMAIP1		TMPO
KIF2C	E2F2		LIMK2	DNMT1	RHNO1	LIG1	E2F8	NUP153	NDUFAF6	SMC3	HNRNPK		PPP3R1		BIRC5
NCAPD2	PSMA1		PSMD8	MSH6	RAD51C	POLA1	RFC5	PSMD7	RPLP0	STAG1	PPIA		PSMA3		EZH2
RFC1	ANAPC15		RPL27	PRIM2	RNF168	RPA2	NPM1	KPNB1	FAU	CSNK2B	HNRNPF		PSMD11		MYC
RAB8A	LMNB1		PSMA5	PRKCSH	MSH6	DBF4	RRM2	UBA52	RPS2	P4HB	SNRPG		PSMD2		CENPI
AURKB	UBE2D3		NCBP1	MSH2	MSH2	CDC45	CYCS	AP1M1	RPSA	EIF2S2	PPIG		PSME2		CENPM
SKP2	RPA1		RPL21	GANAB	POLE4	PSMA1	CSNK2B	PSMC4	UQCRC1	NUP85	TRMT6				MAD2L1
PSMC3	CCNA2		ARHGAP35	RPS16	POLE2	ANAPC15	RHNO1	RPN1	NDUFB6	DNMT1	NUP133				CSNK2B
GINS3	COX5A		HDAC2	DERL2	RBBP8	POLA2	NUP85	TALDO1	NUP188	HLTF	CHTOP				P4HB
INCENP	RPS3		RPS14	RBBP8	RMI1	RPA1	DNMT1	SNAP23	PSMD8	RNF168	DDX39B				HNRNPH1
NCAPD3	EED		RPL22L1	RMI1	PPIA	CCNA2	SRSF11	PAK1	RPL27	ICMT	RPS11				ANLN
MCM4	YWHAE		RPS15A	HNRNPK	UBE2C	CDC26	SRSF4	RPLP0	COA1	PRKCSH	FUS				TRA2B
SPC24	RHEB		TUBB4B	PPIA	ATM	ORC3	MSH2	CFL1	PSMA5	GANAB	CNOT1				NUP85
CDC7	CDC26		CLTA	UBE2C	BRIP1	PSMD7	RBBP8	NUP188	RPL21	RPS16	QTRT1				VAPB
TFDP1	NUP210		UPF3B	DUT	XRCC5	KPNB1	RMI1	PSMD8	NUP160	RAD21	SF3A2				DERL2
DSN1	EXOSC8		PSMB2	ATM	NEIL3	UBA52	ATM	CALM1	COX20	DERL2	PTBP1				CENPP
RMI2	HDAC6		HSP90AA1	SUZ12	FANCI	PSMC4	SUZ12	PSMA5	LDHA	UCHL5	PSMA1				CENPF
CLSPN	NUP107		RPL3	SNRPG	LIG1	ANAPC5	SNRPG	NUP160	NUP50	HNRNPK	GTPBP3				CKAP5
CDC6	HSPA8		TUBA1C	BRIP1	RPA2	RPN1	BRIP1	NUP50	NDUFA4	UBE2C	NXT1				HNRNPF
MCM6	PTGES3		UBC	PPIG	RAD51	GINS4	NUP133	ACTR1B	RPS14	MRPL37	RPS3				SUZ12
CDC23	NUP62		MAGOH	XRCC5	RPA1	CDK2	BRD2	CAPZA1	RPL22L1	SUZ12	HNRNPA2B1				KIF2A
RFC2	ATF5		APH1A	NUP133	XRCC3	ORC1	CHTOP	TP53	RPS15A	BRIP1	SMG9				BUB3
RBBP4	EXOSC2		RPS8	NEIL3	USP1	PSMD8	FANCI	TUBB4B	NDUFV2	LRR1	ISG20L2				NUP133
GINS1	NUP37		RANBP9	LIG1	CCNA2	PSMA5	DDX39B	CLTA	PSMB2	MRPL17	PRPF4				ARPC5
KNTC1	TERF1		RPS12	SUPT16H	XRCC1	CCNE2	SUPT16H	UBE2N	RPL3	TOP2A	NUP210				DDX39B
PLK1	NUP153		CYP51A1	RPS11	EME1	CCNE1	RPA2	PSMB2	UBC	PUM2	SNRPD1				SKA2
NUF2	PSMD7		PSMF1	POLA1	BAZ1B	POLD2	CDK4	SEC61A1	RPS8	DCTN5	SNRNP40				RAC1
BRCA1	UBA52		RPL13A	RAC1	BRCA2	PSMB2	RBM14	TUBA1C	SUCLG1	NUP133	MFAP1				DLGAP5
TYMS	PSMC4		SIAH2	CNBP	POLQ	UBC	CNOT1	UBC	AHCY	USP37	SRRT				CENPQ
TOPBP1	RPS15		PSMB9	RPA2	MLH1	POLE3	RAD51	CENPE	ACP1	COMMD4	EXOSC8				PTBP1
LEMD3	ANAPC5		SMARCA4	CDK4	FANCG	ANAPC2	DEK	ACP1	AMD1	SMC5	NUP107				PSMA1
MIS18BP1	RPN1		RPS19	RAD51	TP53BP1	PSMF1	ING2	HSPA9	RPS12	RPS11	HSPA8				LMNB1
FEN1	SCO2		RRP1	STT3A	PIAS4	ORC2	E2F2	ABCE1	NDUFV1	SMC1A	PATL1				STK4
SMC4	SHC1		UBB	E2F2	TERF1	PSMB9	PSMA1	PSMF1	IDH2	EIF3B	CDC5L				CENPA
HAUS8	TALDO1		PSMA6	PSMA1	OGG1	UBB	IWS1	TPR	L2HGDH	MPDU1	NUP62				CENPL
ANAPC11	CDK2		EIF4A3	ANAPC15	UNG	PSMA6	E2F7	NUP54	PSMF1	STT3A	SRSF3				HSPE1
GTSE1	RPL4		PSMD3	POLA2	UBA52	PSMD3	RPA1	EIF4A1	TPR	ING2	EXOSC2				EED
PRIM1	ACD		RPLP2	RPA1	POLR2K	PSMA3	CCNA2	RIPK2	RPL13A	PIGU	LAGE3				YWHAE
CDT1	COX14		ACTB	RPS3	SUMO1	PSMD11	COX5A	PSMB9	NUP54	ALG8	NUP37				KIF14
CHEK1	RPL23A		PABPC1	SSRP1	MBD4	TMEM208	CBX3	NUP88	NDUFA6	PSMA1	NUP153				TFRC
PDS5A	RPLP0		RPS3A	EED	COPS8	PSMD2	SSRP1	KPNA2	MPC2	UBE2D3	PSMD7				CDC37
CENPO	FAU		PSMA3	YWHAE	HAUS3	PSME2	MYBL1	UBB	PSMB9	RPA1	SF3B3				YWHAQ
TMPO	KEAP1		RBM8A	TAF5	CDK2		EED	PIN1	RPS19	CCNA2	UBA52				CIT
BIRC5	RPS2		PSMD11	BRCA2	TDP1		TPX2	PSMA6	ETFA	MRPL27	SRSF6				RHEB
POLE	RPSA		CAP1	YWHAQ	ACD		YWHAE	EIF4A3	RRP1	RPS3	PSMC4				SHMT2
MYC	MDM2		PSMD2	CDC26	ACTL6A		TAF5	PSMD3	NUP88	DARS2	RPS15				SPDL1
TUBGCP3	EIF2S3		PSME2	NUP210	FANCB		BAZ1B	SEH1L	UBB	SSR3	POLR2K				WASF2
UBE2S	RB1			SNRPD1	FANCE		YWHAQ	PPP3R1	NDUFA11	EEF1E1	PRPF40A				MYH9
PCNT	NUP188			MLH1	POLR2A		RHEB	CALR	PSMA6	TMEM170A	DDX39A				HDAC6
RFC5	PSMD8			TAF11	PPP5C		NUP210	PSMA3	PSMD3	NUP210	DDX23				GNB1L
RCC1	RPL27			NUP107	PRPF19		EAF2	PSMD11	RPLP2	MRPS11	HNRNPL				CENPH
CENPI	NFYC			CCNT1	DDB2		MLH1	CAP1	SEH1L	MRPL46	CSTF1				NUP107
CENPM	PSMA5			CHMP4B	PMS1		MTF2	MALT1	NDUFAF3	RAB5C	NOP14				ARHGAP33
GINS2	CCNE2			IMPDH2	PNKP		XPO5	PSMD2	RPS3A	KDELR2	HNRNPD				RBBP6
DSCC1	RPL21			PTGES3	RAD9A		TAF11	PSME2	OAZ1	EEF1B2	RPN1				NUP37
NPM1	KHSRP			NUP62	ASCC3		HDAC6		AIMP2	TP53BP1	SCO2				NET1
RRM2	EXOSC3			NUP37	SUMO2		NUP107		UCP2	GNB1L	PPIL4				PSMD7
SMC3	CCNE1			NUP153	FAN1		CCNT1		PSMA3	EIF3K	LSM2				UBA52
STAG1	NUP160			PSMD7	TP53		SMARCC1		PSMD11	UBA2	GEMIN4				PSMC4
MAD2L1	COX20			KPNB1	TDG		NUP62		PSMD2	PIAS4	GNL3				NDUFS3
POLD1	NUP50			OGG1	COPS6		SRSF3		NDUFA13	NUP107	SNRNP25				POLR2K
CSNK2B	DEPDC5			UBA52	XPC		NUP37		ACO2	AIP	RPL4				CDCA8
MCM10	DNAJB11			AP1M1	UBE2N		MBD2		PSME2	HSPA8	EDC3				ARRB2
RHNO1	VHL			PSMC4	POLD2		NUP153			EIF3F	SRSF7				IFT122
FOXM1	ATF4			RPS15	PARP1		PSMD7			MRPS16	RPL23A				RPN1
RAD51C	HMOX2			POLR2K	UBC		UBA52			NUP62	RPLP0				ARHGAP11A
PSMC3IP	NDUFA4			ANAPC5	HERC2		SRSF6			MLEC	FAU				NF2
CDK5RAP2	RPS14			SUMO1	CCNH		PSMC4			NUP37	POLR2A				SNAP23
FBXO5	CAPZA1			RPN1	RNF4		POLR2K			EIF3D	CNOT8				ZWILCH
NUP85	CSRP1			NELFE	BABAM1		POLR1E			NUP153	RPS2				PAK1
HJURP	RPL22L1			CDK2	POLE3		DDX39A			VDAC3	RPSA				POLR2A
RNF168	TP53			GEMIN4	TINF2		AURKA			PSMD7	HNRNPU				ZW10
PRIM2	RPS15A			TRIM28	INO80C		CSTF1			COG4	PRPF38A				BUB1
HAUS5	TUBB4B			RPL4	POLR2I		PCGF6			UBA52	NUP188				FBXW7
ESCO2	HIF1A			RPL23A	TERF2		RPN1			PSMC4	PSMD8				CFL1
POLE4	ATP6V0B			RPLP0	USP45		SCO2			RAB1B	RPL27				ECT2
POLE2	PSMB2			FAU	SMG1		TSN			TECR	PRPF19				ARPC1A
RAD21	HSP90AA1			KEAP1	KPNA2		NELFE			RPS15	PSMA5				NUDC
MCM5	RPL3			POLR2A	UBB		CDK2			DPH3	NCBP1				TIAL1
CENPW	TUBA1C			RPS2	ACTB		PBRM1			AURKA	WDR33				LIMK2
RBBP8	UBC			RPSA	UBE2I		POLR3K			CDCA8	RPL21				LBR
MND1	RPS8			ATP1B3	GTF2H3		COX14			SUMO1	TCERG1				PSMD8
RMI1	EXOSC6			RB1	ISY1		ACTL6A			SPCS2	KHSRP				CALM1
CENPP	XPO1			NUP188	TFPT		SRSF7			ARRB2	SRSF5				PSMA5
UBE2C	TINF2			PSMD8	NBN		CASP2			MRPS23	RBMX				NCBP1
ATM	CBX6			RPL27			POLR2A			RPN1	EXOSC3				CDC73
CENPF	KLHDC3			PSMA5			CNOT8			COPS8	NUP160				CDC20
CKAP5	SERP1			NCBP1			FBXW7			SAE1	CNOT10				UBXN11
MCM7	EIF2AK3			CCNE2			MDM2			MRPL15	RCL1				RBMX
BRIP1	ACP1			RPL21			SUV39H1			TRIM28	GLE1				CCNE1
KIF2A	RPS12			PMS1			RB1			EEF1G	ERI1				NUP160
MCM8	GCLM			PSIP1			RNF34			USP48	DHX9				PTK2B
BUB3	HSPA9			RAD9A			NUP188			RPL4	HNRNPC				PICALM
TOP2A	CRTC1			CCNE1			PSMD8			ACTL6A	CCAR1				ARHGAP35
ESPL1	TERF2			NUP160			PSMA5			RAB1A	USP39				HDAC2
NUP133	ANAPC2			HDAC2			NCBP1			DOLPP1	SNRPD3				HNRNPC
LIG1	PC			SNRPD3			DDB2			RPL23A	NUP50				DIAPH1
SKA2	HMGA1			NUP50			CCNE2			METTL21A	SNRNP70				PMF1
MYBL2	CEBPG			NELFA			CDC73			PIGX	RBM17				TACC3
TMEM107	PSMF1			SAP30			WDR33			RPLP0	HNRNPR				SCRIB
POLA1	TPR			VHL			PMS1			FAU	RPS14				VHL
NCAPH	RPL13A			RPS14			KCNAB2			DHDDS	NCL				TOR3A
CENPQ	NUP54			RPL22L1			SRSF5			KEAP1	BCAS2				HMOX2
SMC1A	TATDN2			RPS15A			PSIP1			FBXW7	RPL22L1				TP53
RPA2	SMG1			TUBB4B			RAD9A			RPS2	WDR61				TUBB4B
CDK4	CUL3			CLTA			CCNE1			RPSA	RPS15A				MYO19
RAD51	PSMB9			UBE2N			NUP160			MDM2	NUDT21				HIF1A
HAUS4	RPS19			PSMB2			CNOT10			EIF2S3	RRP7A				CLTA
DBF4	RRP1			HSP90AA1			HDAC2			NUP188	LSM3				PSMB2
E2F2	NUP88			RPL3			DR1			PSMD8	UPF3B				HSP90AA1
CDC45	UBB			PARP1			COX20			RPL27	PSMB2				TUBA1C
LIN9	DPP3			TUBA1C			SUPT6H			CALM1	RPL3				UBC
PSMA1	PSMA6			UBC			SNRPD3			SAFB	TFB1M				SRRM1
ANAPC15	PSMD3			GEMIN5			NUP50			NSMCE2	FBL				CENPE
LMNB1	RPLP2			CPSF4			NELFA			PSMA5	UBC				APH1A
POLA2	SEH1L			PPIH			SAP30			DDB2	MAGOH				CCT6A
CEP78	PARN			RPS8			NDUFA4			CCNE2	SRRM1				KLHL12
RPA1	RPS3A			CCNH			PAF1			CDC73	GEMIN5				TCF3
CENPA	CALR			XPO1			WDR61			CDC20	CPSF4				ANKFY1
CCNA2	EXOSC5			SNRPF			TP53			RPL21	PPIH				XPO1
CENPL	PSMA3			SRPK1			TDG			SMC6	RPS8				CBX6
NEK2	PSMD11			DPH6			NUDT21			EIF3A	SMU1				CPSF7
VRK1	CAP1			PABPN1			SAP30BP			CCNE1	SF3B4				CCT2
ARPP19	DNAJA1			RPS12			PHF20			NUP160	CCNH				NSL1
TUBG1	TMEM208			POLR2I			TAF1B			PMM1	PPP1R8				TNKS2
TPX2	NBN			RAN			UPF3B			HDAC2	TSEN15				EMD
YWHAE	PSMD2			YWHAZ			PSMB2			PTP4A2	EXOSC6				MTR
SMC2	PSME2			DERL1			HSP90AA1			HNRNPC	WBP11				POLR2I
BRCA2				ANAPC2			UBC			UHRF2	XPO1				TBCB
YWHAQ				HMGA1			MAGOH			NUP50	SF3A3				CCDC88A
CDC26				UVRAG			SRRM1			CCNF	SNRPF				YWHAZ
NUP210				PSMF1			CPSF4			USP4	CPSF7				DERL1
MLH1				TPR			TRIAP1			VHL	SNRNP200				PC
ORC3				TAF12			TCF3			SUMO2	HBS1L				DVL3
SPDL1				RPL13A			CCNH			MRPS21	BUD13				PSMF1
TP53BP1				NUP54			SNRPF			DHPS	CPSF3				ATP2A2
PLK4				SMG1			CBX6			MRPL34	LSM7				CUL3
SYNE2				ZCRB1			CCNB1			RPS14	RBM23				GNB2
CENPH				CUL3			BDP1			CAPZA1	PABPN1				SLC1A5
PIAS4				RIPK2			CPSF7			TRAPPC3	SF3B2				PSMB9
NUP107				TUFM			NSL1			PAF1	WDR4				HINT2
CHMP4B				TUBB			CPSF3			RPL22L1	PPIL3				SMARCA4
MIS18A				PSMB9			PABPN1			WDR61	RPS12				RALBP1
NUP62				VPS18			POLR2I			TP53	LAS1L				UBB
NUP37				RPS19			RAN			WRAP53	DDX41				RHOBTB2
MZT1				RRP1			YWHAZ			TDG	POLR2I				PIN1
BORA				NUP88			PRMT6			RPS15A	TSR1				PSMA6
TERF1				KPNA2			PC			TUBB4B	LSM5				PSMD3
CDC25B				UBB			POLR3E			COPS6	RAN				ACTB
NUP153				TAF15			GTF3C5			PIGW	PUF60				SEH1L
PSMD7				PSMA6			PSMF1			HIF1A	RBM42				CCND3
KPNB1				PSMD3			TPR			XPC	YWHAZ				PPP3R1
UBA52				RPLP2			TAF12			UBE2N	NOC4L				KDM1A
SFI1				SEH1L			NUP54			SPCS3	SART1				PSMA3
PSMC4				SNRPE			POLR3G			PSMB2	PNN				PSMD11
RAB1B				G3BP2			SMG1			SEC61A1	PSMF1				RHOT2
POLR2K				UBE2I			THOC2			RPL3	TPR				PSMD2
ANAPC5				CCND3			GTF3A			PARP1	XRN2				PSME2
CEP135				SNRPD2			PSMB9			TUBA1C	RPL13A
AURKA				RPS3A			SMARCA4			UBC	NUP54
CDCA8				TAF3			NUP88			APH1A	EIF4A1
SUMO1				VPS4B			UBB			RPS8	SMG1
RPN1				GTF2H3			TTF1			FBXO21	ZCRB1
CKS1B				KDM1A			TAF15			RNF40	THOC2
HAUS3				CALR			PIN1			MRPL42	PSMB9
GINS4				PSMA3			THOC3			HERC2	RPS19
CDK2				PSMD11			PSMA6			CCT6A	PUS1
CNTRL				TMEM208			EIF4A3			FBXL18	RRP1
ZWILCH				NBN			PSMD3			RFT1	NUP88
ACD				PSMD2			ACTB			MRPL55	UBB
RAB1A				PSME2			SEH1L			BABAM1	THOC3
POLR2A							PMAIP1			MRPL13	PSMA6
ZW10							SNRPE			RNF139	EIF4A3
BUB1							CCND3			CCT2	PSMD3
PKMYT1							SMARCC2			UBE2R2	RPLP2
CEP76							THOC6			DPH6	ACTB
MDM2							TAF3			FBXW5	PELP1
ORC1							GTF2H3			OXA1L	SEH1L
NUDC							PSMA3			MRPL24	PARN
RB1							RBM8A			ACP1	IMP3
LBR							PSMD11			TNKS2	ELAVL1
NUP188							NBN			TMED9	SNRPE
PSMD8							PSMD2			RPS12	PABPC1
PSMA5							THOC1			INO80C	DDX46
CCNE2							PSME2			SRP9	SNRPD2
CDC20										TBCB	SRRM2
RAD9A										LMAN2	RPS3A
CCNE1										MRPS18B	DCPS
NUP160										DERL1	THOC6
CDK11B										NEURL2	GTF2H3
PMF1										AMFR	ISY1
NUP50										SEC11A	TXNL4A
WRAP53										PSMF1	RPP30
TP53										RAB11B	EXOSC5
TUBB4B										TPR	METTL1
UBE2N										XRN2	PRPF31
PHF20										RPL13A	PSMA3
POLD2										NUP54	RBM8A
PSMB2										SIAH2	PSMD11
HSP90AA1										EIF4A1	MPHOSPH6
TUBA1C										DPM2	PSMD2
UBC										CUL3	SDE2
CENPE										SEC22A	THOC1
HERC2										RIPK2	PHF5A
CHTF8										GNB2	PSME2
FBXL18										PARK7
CCNH										TUFM
CDK11A										DCAF6
BABAM1										PSMB9
XPO1										PDCL
POLE3										RPS19
TINF2										MRPS27
CCNB1										GNPNAT1
NSL1										C1GALT1
EMD										RRP1
CEP63										NUP88
TBCB										ADRM1
POLR2I										UBB
RAN										TTF1
YWHAZ										CCT8
TERF2										ALG5
SSNA1										TPGS2
ANAPC2										DPP3
PSMF1										FARSB
TPR										PSMA6
NUP54										PSMD3
CEP41										ASXL1
ORC2										RPLP2
SMG1										ACTB
CTDNEP1										SEH1L
TUBB										SRP68
CHTF18										GGA2
PSMB9										PABPC1
NUP88										UBE2I
UBB										RPS3A
PSMA6										COMMD3
PSMD3										AIMP2
SEH1L										EIF2B1
UBE2I										CALR
CCND3										DPM1
PTTG1										TOP1
PSMA3										TFPT
PSMD11										PSMA3
TMEM208										PSMD11
NBN										CAP1
PSMD2										MRPL50
PSME2										TMEM208
										PSMD2
										NUCB1
										PSME2
