## Supplemental Table 10 for "E2F transcription factors promote tumorigenicity in pancreatic ductal adenocarcinoma"

### Sheet: Sheet1
Genes found in ChiP-seq dataset and co-expressed with E2F8 in PDAC organized by pathways and classified by significance
cell cycle	Cellular response to stimuli	Developmental biology	Disease	DNA Repair	DNA replication	Gene expression (Transcription)	immune system	metabolism	Metabolism of proteins	Metabolism of RNA	Organelle biogenesis and maintenance	protein localization	signal transduction
MCM4	RPS20	RPS7	RPS20	PRKDC	MCM4	FANCD2	NUP155	RPS20	PRKDC	RPS20	HAUS5	HSPD1	SPC25
MCM3	RPL32	RPL37	RANBP1	DTL	MCM3	CHEK1		RPL32	DTL	SLBP			CENPH
MCM6	E2F2	RPS18	BRIP1	FANCD2	MCM6	ATAD2		COX8A	RPS20	RPL32			ITGB3BP
MCM5	COX8A	E2F1	RFC2	CHEK1	MCM5	BRIP1		NUP155	BRIP1	SNRPB			CENPM
MCM7	NUP155	RPL27	RFC3	BRIP1	MCM7	SLBP		RPS7	SPC25	SNRPE
CHEK1	EZH2	RPLP2	RPL32	RFC2	GINS2	RFC2		RPL37	PCNA	NUP155
TK1	RPS7		MSH6	POLD3	RFC2	PCNA		RPS18	RPL32	DDX21
BRIP1	RPL37		RFC4	PCNA	POLD3	RFC3		RPL27	NUP155	RPS7
GINS2	RPS18		SNRPB	TIPIN	PCNA	RFC4		RPLP2	RPS7	RPL37
SPC25	E2F1		E2F2	RFC3	RFC3	SNRPB			RPL37	RPS18
CENPH	RPL27		SNRPE	MSH6	CDC6	E2F2			RPS18	CSTF3
RFC2	RPLP2		FEN1	RFC4	RFC4	SNRPE			RARS2	RPL27
POLD3	MRPL18		EXO1	FEN1	FEN1	EXO1			RPL27	RPLP2
PCNA			NUP155	EXO1	MCM2	COX8A			MPDU1
RFC3			EZH2	RAD51AP1	GMNN	NUP155			MRPL13
CDC6			RPS7	TOPBP1	MCM10	DDX21			RPLP2
RFC4			RPL37	XRCC5		EZH2			DNMT1
ITGB3BP			RAD51AP1			HSPD1			MRPL18
E2F2			HMGB1			E2F1
FEN1			RPS18			CSTF3
EXO1			E2F1			TOPBP1
CENPM			RPL27			DNMT1
NUP155			TOPBP1
MCM2			MPDU1
HAUS5			XRCC5
E2F1			RPLP2
GMNN			DNMT1
MCM10
TOPBP1
