## Supplemental Table 11 for "E2F transcription factors promote tumorigenicity in pancreatic ductal adenocarcinoma"

### Sheet: Sheet1
		Genes co-expressed with E2F1 in PDAC and found in ChIP-seq data
	Bibliograpghy	Cell Cycle	Cellular responses to stimuli	developmental biology	disease	DNA repair	DNA replication	Gene expression (transcription)	immune system	Metabolism of proteins	Metabolism of RNA	organelle biogenesis and maintenance	Programmed Cell Death	signal transduction
BLM	Laitman et al., 2016	x			X	X		X		X
BOLA2B	Liang et al., 2023								X
BUB1B	Dong et al., 2019	x												X
CBX5	Zhang et al., 2022							X		X
CDC25A	Lin et al., 2014	x								X
CDCA5	Bai et al., 2020 (HCC)	x
CDK1	Wijnen et al., 2021	x						X		X		X		X
CDKN2D	Tu et al., 2017	x	X
CENPK	Zeng et al., 2021	x												X
CENPN	Zheng et al., 2020	x												X
CEP152	Mittal et al., 2015	x										X
CEP57	Mang et al., 2015 (prostate cancer)	x										X
CSTF2T	Li et al., 2023 (melanoma)							X			X
CSTF3	Miles et al., 2016 (breast cancer)							X			X
EXO1	Alimirzaie at al., 2018	x			X	X		X
FANCD2	Burdak-Rothkamm et al., 2015					X		X
GBA	Yanagaki et al., 2022									X
GMNN	Kushwaha et al., 2016	x					X
GORASP2	Husni et al., 2019 (Lung)	x
HAUS2		x										X
HMGB2	Cai et al., 2017												X
HNRNPA1	Fu et al., 2020 (HCC)				X						X			X
ITGB3BP	Liang et al., 2021 (HCC)	x												X
KIF15	Wang et al., 2017								X
KIF23	Gao et al., 2020	x							X
MCM2	Peng et al., 2016	x					X
MCM3		x					X
MZT2A	Zhan et al., 2022	x
MZT2B		x
NCAPG	Xiao et al., 2020	x
NCAPH2	Huang et al., 2021	x
NDC80	Meng et al., 2015	x												X
OIP5	Zhou et al., 2020	x
PCNA	Smith et al., 2020	x				X	X	X		X
POLD3	Ding et al., 2020	x				X	X
RACGAP1	Khalid et al., 2019								X					X
RAD54L	Li et al., 2006	x			X
RANBP1	Rensen et al., 2009				X
RFC3	He et al., 2017 (breast cancer)	x			X	X	X	X
RFC4	Kandimalla et al., 2020	x			X	X	X	X
SLBP	Li et al., 2022 (breast cancer)							X			X
SPC25	Chen et al., 2018 (Lung)	x								X				X
SRSF1	Wan et al., 2023							X			X
SRSF2	Berbel et al., 2021							X			X
TIPIN	Relles et al., 2013					X
TK1	Zhu et al., 2018	x
TUBA1B	Albahde et al., 2020	x	X	X	X				X	X				X
UBE2T	Jiang et al., 2023					X				X
WEE1	Hartman et al., 2021	x
ZWINT	Chen et al., 2021	x												X
