## Supplemental Table 12 for "E2F transcription factors promote tumorigenicity in pancreatic ductal adenocarcinoma"

### Sheet: Sheet1
		Genes co-expressed with E2F8 in PDAC and found in ChIP-seq data
		cell cycle	Cellular response to stimuli	Disease	DNA Repair	DNA replication	Gene expression (Transcription)	metabolism	Metabolism of proteins	Metabolism of RNA
ATAD2	Liu et al., 2019						X
CHEK1 (chk1)	Klomp et al., 2021	X			X		X
DTL	Liu et al., 2021				X				X
FANCD2	Van der Heijden et al., 2004				X		X
MCM4	Peng et al., 2016	X				X
MCM3		X				X
MCM6		X				X
MCM5		X				X
MCM7		X				X
RPS20	Werner et al., 2023		X	X				X	X	X
TK1	Zhu et al., 2018	X
PRKDC	Stoof et al., 2021				X				X
